# *C. elegans* CED-3 caspase promotes non-apoptotic linker cell dismantling but not death onset

**DOI:** 10.1101/2025.10.15.682583

**Authors:** Olya Yarychkivska, Lena M. Kutscher, Betty Ortiz Bido, Juliana Kagan, Yoon A. Kim, Dana Mamriev, Yun Lu, Elli Puscher, Wolfgang Keil, Sarit Larisch, Shai Shaham

## Abstract

Nuclear degradation accompanies cell death. To study this process, we followed nuclear dismantling of the *C. elegans* linker cell, which undergoes non-apoptotic morphologically-conserved cell death characterized by nuclear envelope crenellations and cell splitting. We show that although linker cell death is cell autonomous, nucleus elimination follows engulfment and is blocked in *rab-35* and *arf-6* phagosome maturation mutants. Surprisingly, although linker cell death is independent of the apoptotic caspase CED-3, CED-3 is partially required within the linker cell, and upstream of RAB-35 and ARF-6, for cell splitting, engulfment, and nucleus elimination. In parallel studies, we found that the kinase inhibitor staurosporine causes mouse embryonic fibroblasts to undergo caspase-independent non-apoptotic death accompanied by nuclear crenellations and, paradoxically, by *Caspase-3/7* activation. Our findings suggest mechanistic similarities between staurosporine-induced and linker cell death, revealing that, in some contexts, caspases do not initiate cell death but instead promote subcellular tasks required for cell clearance.
