## Supplemental Table 1 for "*C. elegans* CED-3 caspase promotes non-apoptotic linker cell dismantling but not death onset"

### Sheet: Sheet 1 - Significant_DE_genes_
Significant_DE_genes_with_GO
MGI_Symbol	Ensembl_ID	log2FoldChange	pvalue	padj	Regulation	GO_terms
Dusp1	ENSMUSG00000024190	-2.026723352	2.87E-175	5.46E-171	Downregulated	GO:0001706; GO:0004721; GO:0004722; GO:0004725; GO:0004726; GO:0005634; GO:0005737; GO:0006338; GO:0006357; GO:0007162; GO:0007165; GO:0008138; GO:0008285; GO:0008330; GO:0017017; GO:0017018; GO:0019838; GO:0030946; GO:0033192; GO:0035335; GO:0035556; GO:0035970; GO:0043065; GO:0043066; GO:0043407; GO:0043409; GO:0051019; GO:0051447; GO:0070262; GO:0070373; GO:0090027; GO:0090266; GO:0140791; GO:…
Ptgs2	ENSMUSG00000032487	-1.068332034	3.64E-144	3.46E-140	Downregulated	GO:0001516; GO:0001525; GO:0004601; GO:0004666; GO:0005515; GO:0005637; GO:0005640; GO:0005737; GO:0005783; GO:0005789; GO:0005901; GO:0006979; GO:0007566; GO:0007612; GO:0007613; GO:0008217; GO:0008284; GO:0008285; GO:0009410; GO:0009624; GO:0009750; GO:0010042; GO:0010269; GO:0010575; GO:0016702; GO:0019371; GO:0019899; GO:0020037; GO:0030216; GO:0030282; GO:0031394; GO:0031622; GO:0031915; GO:…
Amotl2	ENSMUSG00000032531	-1.292467639	1.32E-115	8.33E-112	Downregulated	GO:0000122; GO:0001525; GO:0001886; GO:0002102; GO:0003365; GO:0005515; GO:0005737; GO:0005886; GO:0005923; GO:0016055; GO:0016324; GO:0030036; GO:0030054; GO:0030334; GO:0031410; GO:0035329; GO:0042802; GO:0042995; GO:0044877; GO:0051015; GO:0055037; GO:1903829
Sgk1	ENSMUSG00000019970	-0.854058309	4.32E-106	2.05E-102	Downregulated	GO:0004672; GO:0004674; GO:0004676; GO:0004677; GO:0004679; GO:0004694; GO:0004711; GO:0004712; GO:0005515; GO:0005524; GO:0005634; GO:0005737; GO:0005739; GO:0005789; GO:0005829; GO:0005886; GO:0006338; GO:0006468; GO:0006883; GO:0006915; GO:0006974; GO:0007019; GO:0007616; GO:0008542; GO:0010765; GO:0015459; GO:0016607; GO:0030307; GO:0031115; GO:0032869; GO:0032880; GO:0035175; GO:0035402; GO:…
Id1	ENSMUSG00000042745	-0.965200402	3.75E-100	1.43E-96	Downregulated	GO:0000122; GO:0001886; GO:0003714; GO:0005515; GO:0005634; GO:0005654; GO:0005737; GO:0005813; GO:0006915; GO:0007507; GO:0007623; GO:0010628; GO:0010629; GO:0030182; GO:0030509; GO:0031648; GO:0032233; GO:0032963; GO:0042802; GO:0043066; GO:0043392; GO:0043408; GO:0043433; GO:0045602; GO:0045668; GO:0045765; GO:0045892; GO:0046677; GO:0046983; GO:0050679; GO:0050774; GO:0060425; GO:0060426; GO:…
Ccn1	ENSMUSG00000028195	-1.028110272	3.10E-95	9.81E-92	Downregulated	GO:0001649; GO:0001934; GO:0002041; GO:0003181; GO:0003278; GO:0003281; GO:0005178; GO:0005576; GO:0005615; GO:0005829; GO:0006915; GO:0006935; GO:0007155; GO:0007165; GO:0008201; GO:0010518; GO:0010811; GO:0016020; GO:0019838; GO:0030198; GO:0030335; GO:0030501; GO:0030513; GO:0031012; GO:0032731; GO:0032740; GO:0032755; GO:0032760; GO:0033690; GO:0043065; GO:0043066; GO:0044319; GO:0045597; GO:…
Ier3	ENSMUSG00000003541	-1.18319718	5.17E-86	1.40E-82	Downregulated	GO:0001562; GO:0003085; GO:0005515; GO:0005634; GO:0005739; GO:0006096; GO:0006282; GO:0006974; GO:0007095; GO:0008630; GO:0016020; GO:0045732; GO:0045820; GO:0046822; GO:0050728; GO:1901029; GO:2000377
Klf6	ENSMUSG00000000078	-0.87678711	2.11E-62	5.01E-59	Downregulated	GO:0000978; GO:0000981; GO:0001228; GO:0001650; GO:0003677; GO:0003690; GO:0003700; GO:0005634; GO:0005654; GO:0005730; GO:0005737; GO:0005829; GO:0006357; GO:0019221; GO:0043231; GO:0045944; GO:0046872; GO:1905205; GO:1990837
Ccn2	ENSMUSG00000019997	-0.677130734	8.47E-58	1.79E-54	Downregulated	GO:0001502; GO:0001503; GO:0001525; GO:0001894; GO:0001934; GO:0001968; GO:0002062; GO:0005178; GO:0005576; GO:0005615; GO:0005794; GO:0005938; GO:0007019; GO:0007155; GO:0007160; GO:0007165; GO:0007229; GO:0008083; GO:0008201; GO:0008284; GO:0008543; GO:0010628; GO:0010629; GO:0016477; GO:0030324; GO:0031012; GO:0032330; GO:0032967; GO:0035556; GO:0035988; GO:0043065; GO:0043231; GO:0045597; GO:…
Prdm1	ENSMUSG00000038151	-1.264348569	4.09E-57	7.77E-54	Downregulated	GO:0000122; GO:0000976; GO:0000978; GO:0001227; GO:0001701; GO:0001763; GO:0001822; GO:0001892; GO:0001893; GO:0002250; GO:0003170; GO:0003279; GO:0003281; GO:0003700; GO:0005515; GO:0005634; GO:0005654; GO:0005730; GO:0005737; GO:0006357; GO:0007281; GO:0008168; GO:0009791; GO:0010467; GO:0010628; GO:0010629; GO:0018216; GO:0032259; GO:0032823; GO:0033082; GO:0035904; GO:0042127; GO:0042462; GO:…
Ereg	ENSMUSG00000029377	-0.788128622	5.94E-53	1.03E-49	Downregulated	GO:0001525; GO:0001550; GO:0001556; GO:0001819; GO:0005154; GO:0005615; GO:0005886; GO:0007143; GO:0007173; GO:0007267; GO:0008083; GO:0008284; GO:0008285; GO:0009299; GO:0009653; GO:0009887; GO:0019221; GO:0030297; GO:0030728; GO:0032755; GO:0038134; GO:0038135; GO:0038138; GO:0042327; GO:0042700; GO:0043434; GO:0043616; GO:0045089; GO:0045740; GO:0045840; GO:0045860; GO:0045892; GO:0048018; GO:…
Hbegf	ENSMUSG00000024486	-0.680729752	2.26E-51	3.57E-48	Downregulated	GO:0001525; GO:0001832; GO:0005154; GO:0005576; GO:0005615; GO:0005886; GO:0007173; GO:0008016; GO:0008083; GO:0008201; GO:0008284; GO:0009986; GO:0016477; GO:0030297; GO:0030307; GO:0030335; GO:0035313; GO:0038134; GO:0038135; GO:0048018; GO:0048661; GO:0050731; GO:0051545; GO:0051549; GO:0051897; GO:0060326; GO:0090303
Rhob	ENSMUSG00000054364	-0.754449901	7.91E-47	1.16E-43	Downregulated	GO:0000281; GO:0001525; GO:0003924; GO:0005515; GO:0005525; GO:0005634; GO:0005769; GO:0005770; GO:0005829; GO:0005886; GO:0006886; GO:0006915; GO:0007015; GO:0007155; GO:0007165; GO:0007264; GO:0008333; GO:0010008; GO:0010595; GO:0016020; GO:0019003; GO:0030154; GO:0030334; GO:0030336; GO:0031902; GO:0032154; GO:0043065; GO:0045202; GO:0045766; GO:0045786; GO:0061154; GO:0070301; GO:0071479; GO:…
Plk2	ENSMUSG00000021701	-0.775203467	1.27E-46	1.73E-43	Downregulated	GO:0000082; GO:0000278; GO:0000776; GO:0000785; GO:0000922; GO:0002092; GO:0004674; GO:0005524; GO:0005634; GO:0005654; GO:0005737; GO:0005813; GO:0005814; GO:0006468; GO:0007052; GO:0007265; GO:0007613; GO:0010508; GO:0016525; GO:0018105; GO:0019901; GO:0030425; GO:0032050; GO:0032436; GO:0032486; GO:0043008; GO:0043066; GO:0044877; GO:0045732; GO:0046599; GO:0048167; GO:0051020; GO:0051117; GO:…
5430416N02Rik	ENSMUSG00000097772	-1.22692785	3.23E-46	4.09E-43	Downregulated	GO:0003674; GO:0005575; GO:0009611
Foxq1	ENSMUSG00000038415	-1.000717853	2.77E-45	3.29E-42	Downregulated	GO:0000122; GO:0000978; GO:0000981; GO:0001227; GO:0005634; GO:0006357; GO:0009653; GO:0030154; GO:0031069; GO:0043524; GO:1990837
Cited2	ENSMUSG00000039910	-0.628010624	4.83E-40	5.39E-37	Downregulated	GO:0000122; GO:0000785; GO:0001568; GO:0001570; GO:0001666; GO:0001701; GO:0001829; GO:0001841; GO:0001843; GO:0001889; GO:0001892; GO:0001944; GO:0001947; GO:0002089; GO:0002244; GO:0002521; GO:0003140; GO:0003151; GO:0003156; GO:0003197; GO:0003281; GO:0003682; GO:0003712; GO:0003713; GO:0003714; GO:0005515; GO:0005634; GO:0005654; GO:0005737; GO:0005829; GO:0006355; GO:0006357; GO:0007179; GO:…
Csrnp1	ENSMUSG00000032515	-0.856438423	1.47E-39	1.55E-36	Downregulated	GO:0000981; GO:0001228; GO:0003700; GO:0005634; GO:0006355; GO:0006357; GO:0006915; GO:0009791; GO:0043565; GO:0045944; GO:0048008; GO:0048705; GO:0060021; GO:0060325
Cxcl1	ENSMUSG00000029380	-0.768440444	1.41E-37	1.41E-34	Downregulated	GO:0005615; GO:0006954; GO:0006955; GO:0007165; GO:0007204; GO:0008009; GO:0008083; GO:0010765; GO:0030593; GO:0032930; GO:0043268; GO:0060326; GO:0070965; GO:0097398; GO:1902035
Ier2	ENSMUSG00000053560	-0.919648934	2.21E-37	2.10E-34	Downregulated	GO:0005634; GO:0005654; GO:0005737; GO:0030182; GO:0045944; GO:0048870; GO:0071774
Nfkbia	ENSMUSG00000021025	-0.631472511	1.82E-36	1.64E-33	Downregulated	GO:0005515; GO:0005634; GO:0005737; GO:0005829; GO:0005886; GO:0006606; GO:0007219; GO:0007249; GO:0008139; GO:0010468; GO:0010745; GO:0010875; GO:0010888; GO:0019899; GO:0031072; GO:0031625; GO:0031663; GO:0032088; GO:0032495; GO:0032496; GO:0032991; GO:0033209; GO:0034142; GO:0035994; GO:0038061; GO:0042127; GO:0042802; GO:0043124; GO:0043330; GO:0044877; GO:0045638; GO:0045746; GO:0045893; GO:…
Snhg16	ENSMUSG00000020812	-0.94213149	2.70E-36	2.33E-33	Downregulated	GO:0003674; GO:0005575; GO:0008150
Dusp6	ENSMUSG00000019960	-0.978804208	1.87E-34	1.54E-31	Downregulated	GO:0001933; GO:0004721; GO:0004726; GO:0005515; GO:0005654; GO:0005737; GO:0005829; GO:0006338; GO:0006357; GO:0006470; GO:0007165; GO:0008138; GO:0008330; GO:0009410; GO:0017017; GO:0017018; GO:0030154; GO:0030946; GO:0033192; GO:0033550; GO:0035335; GO:0043065; GO:0043409; GO:0051409; GO:0060420; GO:0070373; GO:0070848; GO:0140791; GO:0140793; GO:0180004; GO:0180005; GO:0180006; GO:0180007; GO:…
Rnd3	ENSMUSG00000017144	-0.812428306	1.93E-33	1.53E-30	Downregulated	GO:0000139; GO:0003924; GO:0005515; GO:0005525; GO:0005829; GO:0005886; GO:0007015; GO:0007165; GO:0007264; GO:0019901; GO:0032956
Snhg15	ENSMUSG00000085156	-0.91764285	5.38E-33	4.08E-30	Downregulated	GO:0005515; GO:0005737; GO:0009611; GO:0014816; GO:0014841; GO:0014901; GO:0034501; GO:0043161; GO:0043403; GO:0051315; GO:0090307; GO:2000288
Bdnf	ENSMUSG00000048482	-0.667510567	5.84E-33	4.27E-30	Downregulated	GO:0001657; GO:0001662; GO:0005163; GO:0005169; GO:0005515; GO:0005576; GO:0005615; GO:0005737; GO:0005788; GO:0006120; GO:0007169; GO:0007214; GO:0007399; GO:0007406; GO:0007411; GO:0007412; GO:0007416; GO:0007611; GO:0007612; GO:0007623; GO:0007631; GO:0008021; GO:0008038; GO:0008083; GO:0009410; GO:0010832; GO:0010976; GO:0014047; GO:0016358; GO:0018105; GO:0021675; GO:0030061; GO:0030141; GO:…
Tnfaip3	ENSMUSG00000019850	-0.72442716	6.31E-32	4.44E-29	Downregulated	GO:0001922; GO:0002020; GO:0002237; GO:0002315; GO:0002632; GO:0002634; GO:0002637; GO:0002677; GO:0003677; GO:0004842; GO:0004843; GO:0005515; GO:0005634; GO:0005737; GO:0005764; GO:0006508; GO:0006915; GO:0006954; GO:0007010; GO:0008270; GO:0009611; GO:0010507; GO:0016477; GO:0016579; GO:0019900; GO:0030177; GO:0031397; GO:0032088; GO:0032495; GO:0032691; GO:0032703; GO:0032715; GO:0032720; GO:…
Lars2	ENSMUSG00000035202	0.738831832	1.07E-31	7.24E-29	Upregulated	GO:0002161; GO:0004823; GO:0005524; GO:0005739; GO:0005759; GO:0006429; GO:0032543; GO:0106074
Ppp1r15a	ENSMUSG00000040435	-0.808985663	8.37E-31	5.48E-28	Downregulated	GO:0000122; GO:0000164; GO:0001934; GO:0005737; GO:0005739; GO:0005741; GO:0005783; GO:0005789; GO:0005794; GO:0006915; GO:0008157; GO:0008285; GO:0010628; GO:0010801; GO:0010955; GO:0010998; GO:0016020; GO:0019888; GO:0019901; GO:0019903; GO:0030968; GO:0033138; GO:0034976; GO:0036496; GO:0043065; GO:0045765; GO:0045943; GO:0070972
Enc1	ENSMUSG00000041773	-0.610099238	3.54E-30	2.24E-27	Downregulated	GO:0000785; GO:0003779; GO:0005654; GO:0005737; GO:0005856; GO:0010499; GO:0010976; GO:0016363; GO:0016567; GO:0017148; GO:0031463; GO:0043025
Zfp36l2	ENSMUSG00000045817	-0.658559999	5.17E-30	3.17E-27	Downregulated	GO:0000165; GO:0000288; GO:0005634; GO:0005737; GO:0005829; GO:0006402; GO:0009611; GO:0030097; GO:0033077; GO:0035019; GO:0035925; GO:0043488; GO:0044344; GO:0045577; GO:0045599; GO:0046872; GO:0048103; GO:0060216; GO:0061158; GO:0070371; GO:0071356; GO:0071364; GO:0071385; GO:0071560; GO:0097011; GO:1900153; GO:1901991; GO:1990904; GO:2000737
Trib1	ENSMUSG00000032501	-0.885904541	2.55E-29	1.51E-26	Downregulated	GO:0004860; GO:0005634; GO:0005737; GO:0006469; GO:0007254; GO:0014912; GO:0031434; GO:0031625; GO:0031665; GO:0032436; GO:0032496; GO:0043405; GO:0043433; GO:0045645; GO:0045651; GO:0045659; GO:0048662; GO:0051443; GO:0055106; GO:0061629
Fos	ENSMUSG00000021250	-1.605985748	8.40E-29	4.83E-26	Downregulated	GO:0000976; GO:0000978; GO:0000979; GO:0000981; GO:0001221; GO:0001228; GO:0001661; GO:0003407; GO:0003677; GO:0003682; GO:0003690; GO:0003700; GO:0005515; GO:0005634; GO:0005654; GO:0005667; GO:0005737; GO:0005783; GO:0005829; GO:0006355; GO:0006357; GO:0006366; GO:0007179; GO:0007399; GO:0007565; GO:0009410; GO:0009416; GO:0009629; GO:0009636; GO:0010468; GO:0014823; GO:0014856; GO:0016363; GO:…
Zfp36l1	ENSMUSG00000021127	-1.578252654	8.86E-28	4.95E-25	Downregulated	GO:0000165; GO:0000288; GO:0000932; GO:0001570; GO:0003342; GO:0003677; GO:0003729; GO:0005515; GO:0005634; GO:0005737; GO:0005829; GO:0006397; GO:0006402; GO:0006417; GO:0006915; GO:0007507; GO:0008283; GO:0009611; GO:0010468; GO:0010837; GO:0021915; GO:0031086; GO:0031440; GO:0032869; GO:0033077; GO:0035264; GO:0035925; GO:0038066; GO:0043488; GO:0043491; GO:0044344; GO:0045577; GO:0045600; GO:…
Snhg4	ENSMUSG00000117869	-0.880386876	2.30E-26	1.25E-23	Downregulated	NA
Id2	ENSMUSG00000020644	-0.506071431	4.33E-26	2.28E-23	Downregulated	GO:0000122; GO:0000785; GO:0000791; GO:0001656; GO:0001779; GO:0001966; GO:0002521; GO:0003149; GO:0003166; GO:0003714; GO:0005515; GO:0005634; GO:0005737; GO:0005829; GO:0006357; GO:0007507; GO:0007623; GO:0008284; GO:0008344; GO:0009649; GO:0010468; GO:0010628; GO:0010629; GO:0014003; GO:0019216; GO:0021772; GO:0030182; GO:0030183; GO:0030218; GO:0032922; GO:0032991; GO:0033598; GO:0042752; GO:…
Klf2	ENSMUSG00000055148	-1.651044091	7.23E-26	3.71E-23	Downregulated	GO:0000122; GO:0000785; GO:0000902; GO:0000978; GO:0000981; GO:0001701; GO:0003677; GO:0003700; GO:0005515; GO:0005634; GO:0006357; GO:0032715; GO:0034101; GO:0035264; GO:0040029; GO:0042311; GO:0043249; GO:0045429; GO:0045893; GO:0045944; GO:0046872; GO:0048386; GO:0051247; GO:0060509; GO:0070301; GO:0071347; GO:0071356; GO:0071409; GO:0071498; GO:0071499; GO:0097533; GO:1901653; GO:1903671; GO:…
Pim3	ENSMUSG00000035828	-0.628014872	1.47E-25	7.34E-23	Downregulated	GO:0004674; GO:0004676; GO:0004677; GO:0004679; GO:0004694; GO:0004711; GO:0005515; GO:0005524; GO:0005737; GO:0005829; GO:0006338; GO:0006468; GO:0006915; GO:0007346; GO:0035175; GO:0035402; GO:0035403; GO:0035979; GO:0043066; GO:0044022; GO:0044023; GO:0044024; GO:0044025; GO:0061179; GO:0072354; GO:0072371; GO:0072518; GO:0106310; GO:0140823; GO:0140855; GO:0140857; GO:1990244
Rusc2	ENSMUSG00000035969	-0.609122474	5.27E-23	2.50E-20	Downregulated	GO:0003674; GO:0005829; GO:0008150; GO:0031267; GO:0031410
Mllt11	ENSMUSG00000053192	-0.785321592	1.35E-22	6.27E-20	Downregulated	GO:0003674; GO:0005654; GO:0005737; GO:0005813; GO:0005829; GO:0043065; GO:0045893; GO:0051901; GO:0090200; GO:0097191; GO:0097193
Myc	ENSMUSG00000022346	-0.694092608	2.78E-21	1.20E-18	Downregulated	GO:0000082; GO:0000122; GO:0000165; GO:0000320; GO:0000785; GO:0000791; GO:0000978; GO:0000981; GO:0000987; GO:0001046; GO:0001221; GO:0001227; GO:0001228; GO:0001658; GO:0001783; GO:0001866; GO:0002053; GO:0002082; GO:0002904; GO:0003677; GO:0003690; GO:0003700; GO:0005515; GO:0005634; GO:0005654; GO:0005730; GO:0005819; GO:0006006; GO:0006338; GO:0006351; GO:0006352; GO:0006355; GO:0006357; GO:…
Vegfa	ENSMUSG00000023951	-0.549736317	1.88E-20	7.94E-18	Downregulated	GO:0000122; GO:0001525; GO:0001541; GO:0001568; GO:0001569; GO:0001666; GO:0001701; GO:0001822; GO:0001934; GO:0001935; GO:0001938; GO:0001944; GO:0001946; GO:0001968; GO:0001974; GO:0002040; GO:0002042; GO:0002052; GO:0002070; GO:0002092; GO:0002575; GO:0003007; GO:0003151; GO:0003169; GO:0005125; GO:0005161; GO:0005172; GO:0005515; GO:0005604; GO:0005615; GO:0005634; GO:0005737; GO:0005783; GO:…
Dusp10	ENSMUSG00000039384	-0.554401838	2.95E-20	1.22E-17	Downregulated	GO:0002819; GO:0004726; GO:0005634; GO:0005654; GO:0005737; GO:0005829; GO:0006338; GO:0006357; GO:0006470; GO:0007165; GO:0008330; GO:0008432; GO:0010633; GO:0016311; GO:0016791; GO:0017017; GO:0017018; GO:0030946; GO:0032496; GO:0032873; GO:0033192; GO:0033549; GO:0033550; GO:0035970; GO:0043508; GO:0044387; GO:0045088; GO:0045591; GO:0046329; GO:0048273; GO:0048709; GO:0048715; GO:0050680; GO:…
NA	ENSMUSG00000086324	1.305867837	2.25E-19	8.92E-17	Upregulated	NA
Dlx1	ENSMUSG00000041911	-0.848764153	2.43E-19	9.30E-17	Downregulated	GO:0000122; GO:0000977; GO:0000978; GO:0000981; GO:0003677; GO:0003682; GO:0005515; GO:0005634; GO:0005654; GO:0005829; GO:0006357; GO:0007219; GO:0009954; GO:0014016; GO:0021544; GO:0021766; GO:0021879; GO:0021892; GO:0021893; GO:0030154; GO:0030514; GO:0042475; GO:0043231; GO:0043524; GO:0045597; GO:0045746; GO:0045944; GO:0046533; GO:0048706; GO:0048709; GO:0048715; GO:0051402; GO:0071560; GO:…
Zfp503	ENSMUSG00000039081	-0.528521782	3.02E-19	1.13E-16	Downregulated	GO:0005634; GO:0008285; GO:0010629; GO:0045892; GO:0046872; GO:0061351; GO:0070315
Rps12	ENSMUSG00000061983	-0.793427542	5.52E-19	2.02E-16	Downregulated	GO:0002181; GO:0003735; GO:0005730; GO:0005737; GO:0005794; GO:0005829; GO:0005840; GO:0022625; GO:0022626; GO:0022627; GO:0032040; GO:0042274; GO:0043231; GO:0045202; GO:0090263; GO:0098793; GO:0098794; GO:0140236; GO:0140242; GO:1990145
Vgll4	ENSMUSG00000030315	-0.515895277	8.62E-19	3.09E-16	Downregulated	GO:0001223; GO:0005515; GO:0005634; GO:0030178; GO:0030308; GO:0035331; GO:0045732; GO:0045892; GO:0060044
Htr2a	ENSMUSG00000034997	-0.569535624	1.20E-18	4.15E-16	Downregulated	GO:0001587; GO:0001659; GO:0002720; GO:0004993; GO:0005883; GO:0005886; GO:0005901; GO:0006096; GO:0006874; GO:0007187; GO:0007204; GO:0007208; GO:0007210; GO:0007268; GO:0007613; GO:0008284; GO:0009410; GO:0010513; GO:0014059; GO:0014824; GO:0014832; GO:0018108; GO:0030296; GO:0030424; GO:0030425; GO:0030594; GO:0031410; GO:0031652; GO:0042734; GO:0042802; GO:0043025; GO:0043198; GO:0043267; GO:…
Slc25a25	ENSMUSG00000026819	-0.517367275	1.49E-18	5.04E-16	Downregulated	GO:0002021; GO:0005347; GO:0005509; GO:0005739; GO:0005743; GO:0014823; GO:0015866; GO:0015867; GO:0032094; GO:0035264; GO:0043010; GO:0045333; GO:0046034; GO:0060612; GO:0070588; GO:0140987
Rgs16	ENSMUSG00000026475	-0.81554909	1.87E-18	6.23E-16	Downregulated	GO:0005096; GO:0005515; GO:0005737; GO:0007186; GO:0009968; GO:0016020; GO:0043547
Zfp599	ENSMUSG00000062794	-0.843252799	5.46E-18	1.76E-15	Downregulated	GO:0000978; GO:0000981; GO:0005634; GO:0006357
Gapdh	ENSMUSG00000057666	-0.931159625	7.70E-18	2.44E-15	Downregulated	GO:0000226; GO:0001819; GO:0004365; GO:0005515; GO:0005634; GO:0005737; GO:0005739; GO:0005811; GO:0005829; GO:0005856; GO:0005886; GO:0006006; GO:0006094; GO:0006096; GO:0006417; GO:0006915; GO:0007263; GO:0007275; GO:0008017; GO:0010951; GO:0015630; GO:0017148; GO:0019828; GO:0019899; GO:0019933; GO:0031640; GO:0031906; GO:0031965; GO:0032481; GO:0035605; GO:0035606; GO:0042802; GO:0043123; GO:…
Ccnl1	ENSMUSG00000027829	-0.616074731	8.91E-18	2.77E-15	Downregulated	GO:0000307; GO:0005515; GO:0005634; GO:0005737; GO:0006357; GO:0008023; GO:0016538; GO:0016607; GO:0042981; GO:0043484; GO:0046605; GO:0051726
Ier5	ENSMUSG00000056708	-0.604543147	1.05E-17	3.20E-15	Downregulated	GO:0000159; GO:0005634; GO:0005654; GO:0005730; GO:0005737; GO:0034605; GO:0042127; GO:0042802; GO:0045944; GO:1900036
Dusp2	ENSMUSG00000027368	-1.498121825	1.39E-17	4.19E-15	Downregulated	GO:0001706; GO:0004721; GO:0004726; GO:0005515; GO:0005634; GO:0005654; GO:0005737; GO:0006338; GO:0006357; GO:0006470; GO:0007165; GO:0017017; GO:0017018; GO:0030946; GO:0031965; GO:0033192; GO:0043409; GO:0051019; GO:0140791; GO:0140793; GO:0180004; GO:0180005; GO:0180006; GO:0180007; GO:0180008; GO:1990439
Klf11	ENSMUSG00000020653	-0.705000439	2.45E-17	7.26E-15	Downregulated	GO:0000122; GO:0000976; GO:0000978; GO:0000981; GO:0003677; GO:0003700; GO:0005634; GO:0005654; GO:0005829; GO:0005925; GO:0006357; GO:0006915; GO:0008285; GO:0016604; GO:0043065; GO:0045892; GO:0046872; GO:1901653; GO:1990837; GO:2000045
Pnrc1	ENSMUSG00000040128	-0.586861724	2.63E-17	7.67E-15	Downregulated	GO:0000184; GO:0000932; GO:0003674; GO:0005634
Snhg6	ENSMUSG00000098234	-0.529889927	3.31E-17	9.52E-15	Downregulated	GO:0003674; GO:0005575; GO:0008150
Fosb	ENSMUSG00000003545	-0.988382509	1.06E-14	2.87E-12	Downregulated	GO:0000978; GO:0000981; GO:0001228; GO:0001975; GO:0003677; GO:0003690; GO:0003700; GO:0005634; GO:0005654; GO:0005829; GO:0006357; GO:0006366; GO:0007565; GO:0009410; GO:0009612; GO:0032570; GO:0032870; GO:0043231; GO:0043278; GO:0043565; GO:0045471; GO:0045944; GO:0048148; GO:0051412; GO:0051591; GO:0071277; GO:1990837
Spry2	ENSMUSG00000022114	-0.597675258	1.55E-14	4.09E-12	Downregulated	GO:0000132; GO:0005515; GO:0005634; GO:0005829; GO:0005856; GO:0007605; GO:0008285; GO:0008543; GO:0010628; GO:0010719; GO:0010801; GO:0015629; GO:0015630; GO:0016020; GO:0016525; GO:0019901; GO:0030324; GO:0030335; GO:0030512; GO:0031345; GO:0031397; GO:0032587; GO:0033138; GO:0034260; GO:0035924; GO:0040037; GO:0042472; GO:0043066; GO:0043407; GO:0043539; GO:0045165; GO:0045742; GO:0046580; GO:…
NA	ENSMUSG00000140457	1.11973291	1.88E-14	4.89E-12	Upregulated	NA
Adamts1	ENSMUSG00000022893	-0.572552257	5.72E-14	1.43E-11	Downregulated	GO:0001542; GO:0001822; GO:0004222; GO:0005515; GO:0005576; GO:0005604; GO:0006508; GO:0008201; GO:0008270; GO:0010976; GO:0016525; GO:0030198; GO:0031012; GO:0031410; GO:0060347; GO:0062023; GO:1900087; GO:1904707; GO:1904754
Lats2	ENSMUSG00000021959	-0.528231912	8.92E-14	2.17E-11	Downregulated	GO:0000082; GO:0000922; GO:0001827; GO:0001828; GO:0004674; GO:0004676; GO:0004677; GO:0004679; GO:0004694; GO:0004711; GO:0005524; GO:0005634; GO:0005737; GO:0005829; GO:0006338; GO:0006468; GO:0008104; GO:0009755; GO:0017015; GO:0030216; GO:0034451; GO:0035175; GO:0035329; GO:0035402; GO:0035403; GO:0035556; GO:0035979; GO:0043065; GO:0044022; GO:0044023; GO:0044024; GO:0044025; GO:0045736; GO:…
Ankrd1	ENSMUSG00000024803	-0.555051395	8.84E-13	2.01E-10	Downregulated	GO:0000122; GO:0001650; GO:0002039; GO:0003677; GO:0003713; GO:0003714; GO:0005515; GO:0005634; GO:0005654; GO:0005667; GO:0005737; GO:0005829; GO:0006357; GO:0010976; GO:0030016; GO:0031432; GO:0031674; GO:0032991; GO:0035914; GO:0035994; GO:0042826; GO:0043065; GO:0043517; GO:0045892; GO:0045893; GO:0050714; GO:0055008; GO:0061629; GO:0070412; GO:0071222; GO:0071260; GO:0071347; GO:0071356; GO:…
Hes1	ENSMUSG00000022528	-0.528869034	1.45E-12	3.10E-10	Downregulated	GO:0000122; GO:0000785; GO:0000981; GO:0001217; GO:0001222; GO:0001227; GO:0001701; GO:0001709; GO:0001889; GO:0002085; GO:0003143; GO:0003151; GO:0003266; GO:0003281; GO:0003310; GO:0003677; GO:0003682; GO:0005515; GO:0005622; GO:0005634; GO:0005654; GO:0005737; GO:0006357; GO:0007155; GO:0007219; GO:0007224; GO:0007389; GO:0008283; GO:0008284; GO:0008432; GO:0009952; GO:0010628; GO:0010629; GO:…
NA	ENSMUSG00000113328	-2.270889777	2.35E-12	4.89E-10	Downregulated	NA
Btg2	ENSMUSG00000020423	-0.778019973	2.55E-12	5.20E-10	Downregulated	GO:0000122; GO:0003714; GO:0005515; GO:0005634; GO:0005737; GO:0006479; GO:0006974; GO:0007405; GO:0007406; GO:0008285; GO:0008306; GO:0009612; GO:0009952; GO:0017148; GO:0021542; GO:0021954; GO:0030182; GO:0031175; GO:0035914; GO:0043066; GO:0043434; GO:0043524; GO:0051602; GO:0060213; GO:0061351; GO:1904628
Jun	ENSMUSG00000052684	-0.562304716	4.28E-12	8.47E-10	Downregulated	GO:0000122; GO:0000785; GO:0000791; GO:0000976; GO:0000978; GO:0000981; GO:0001227; GO:0001228; GO:0001525; GO:0001774; GO:0001836; GO:0001889; GO:0001938; GO:0003151; GO:0003677; GO:0003682; GO:0003690; GO:0003700; GO:0005096; GO:0005515; GO:0005634; GO:0005654; GO:0005667; GO:0005829; GO:0006351; GO:0006355; GO:0006357; GO:0006366; GO:0006915; GO:0007179; GO:0007612; GO:0008283; GO:0008284; GO:…
Chac1	ENSMUSG00000027313	-0.539090957	5.17E-12	1.00E-09	Downregulated	GO:0005112; GO:0005737; GO:0005802; GO:0005829; GO:0006751; GO:0006986; GO:0007219; GO:0010955; GO:0022008; GO:0045746; GO:0061928; GO:0070059
NA	ENSMUSG00000136525	1.204556645	7.04E-12	1.35E-09	Upregulated	NA
Frat2	ENSMUSG00000047604	-0.715518058	1.76E-11	3.30E-09	Downregulated	GO:0003674; GO:0005515; GO:0005634; GO:0005737; GO:0016055; GO:0046825; GO:0060070
Mir6236	ENSMUSG00000098973	1.070569743	5.02E-11	8.99E-09	Upregulated	NA
NA	ENSMUSG00000116562	-0.559496834	9.66E-11	1.68E-08	Downregulated	NA
Mir17hg	ENSMUSG00000089726	-1.655530616	1.74E-10	2.91E-08	Downregulated	GO:0003674; GO:0005575; GO:0009611
Dancr	ENSMUSG00000106943	-0.716251705	2.56E-10	4.19E-08	Downregulated	GO:0009611
Snord83b	ENSMUSG00000077734	-1.774324679	3.95E-10	6.36E-08	Downregulated	GO:0003674; GO:0005575; GO:0008150
Socs3	ENSMUSG00000053113	-0.790924773	5.16E-10	8.24E-08	Downregulated	GO:0001784; GO:0001932; GO:0005126; GO:0005515; GO:0005829; GO:0007165; GO:0007259; GO:0009898; GO:0009968; GO:0016567; GO:0019221; GO:0030154; GO:0030292; GO:0035198; GO:0035556; GO:0042532; GO:0045597; GO:0046426; GO:0046627; GO:0050728; GO:0060670; GO:0060674; GO:0097398; GO:1990830
Zfp281	ENSMUSG00000041483	-0.503123533	1.00E-09	1.55E-07	Downregulated	GO:0000122; GO:0000976; GO:0000978; GO:0001227; GO:0003700; GO:0005515; GO:0005634; GO:0005654; GO:0006357; GO:0010172; GO:0010629; GO:0043565; GO:0045892; GO:0045893; GO:0046872; GO:0048863; GO:1990837
NA	ENSMUSG00000105167	-2.161957732	1.25E-09	1.90E-07	Downregulated	NA
Snora31	ENSMUSG00000065147	-1.488890382	1.53E-09	2.30E-07	Downregulated	GO:0003674; GO:0005575; GO:0008150
Edn1	ENSMUSG00000021367	-1.04399855	1.59E-09	2.38E-07	Downregulated	GO:0000122; GO:0000165; GO:0001501; GO:0001516; GO:0001569; GO:0001666; GO:0001701; GO:0001821; GO:0001975; GO:0003015; GO:0003094; GO:0003100; GO:0003253; GO:0003357; GO:0005102; GO:0005125; GO:0005179; GO:0005515; GO:0005615; GO:0005737; GO:0006366; GO:0006468; GO:0006874; GO:0006885; GO:0006939; GO:0007005; GO:0007166; GO:0007186; GO:0007193; GO:0007200; GO:0007204; GO:0007267; GO:0007411; GO:…
Taf7	ENSMUSG00000051316	-0.723149219	3.76E-09	5.28E-07	Downregulated	GO:0000122; GO:0000976; GO:0001097; GO:0001673; GO:0005515; GO:0005634; GO:0005667; GO:0005669; GO:0005737; GO:0006282; GO:0006352; GO:0006357; GO:0006366; GO:0006367; GO:0006469; GO:0016251; GO:0030520; GO:0033276; GO:0035035; GO:0042789; GO:0042809; GO:0045344; GO:0045347; GO:0045892; GO:0045893; GO:0045944; GO:0046966; GO:0046982; GO:0051123; GO:0060261; GO:0061628; GO:0071339; GO:0106140; GO:…
NA	ENSMUSG00000141422	1.391384795	5.55E-09	7.64E-07	Upregulated	NA
Rps28	ENSMUSG00000067288	-0.649615921	8.02E-09	1.09E-06	Downregulated	GO:0000028; GO:0002181; GO:0003735; GO:0005730; GO:0005737; GO:0005829; GO:0005840; GO:0006364; GO:0022627; GO:0030490; GO:0032040; GO:0042254; GO:0042274; GO:0045202; GO:0098556; GO:0098793; GO:0098794; GO:0140236; GO:0140242
Snord34	ENSMUSG00000065878	-1.711376794	1.50E-08	1.96E-06	Downregulated	GO:0003674; GO:0005575; GO:0006006; GO:0030073; GO:0072593
Plk3	ENSMUSG00000028680	-0.528079412	1.88E-08	2.45E-06	Downregulated	GO:0000082; GO:0000122; GO:0000302; GO:0000776; GO:0000785; GO:0000922; GO:0002039; GO:0004674; GO:0005515; GO:0005524; GO:0005634; GO:0005730; GO:0005737; GO:0005795; GO:0005813; GO:0006915; GO:0006970; GO:0006974; GO:0007052; GO:0009314; GO:0030425; GO:0031122; GO:0032436; GO:0032465; GO:0043025; GO:0043066; GO:0044819; GO:0051302; GO:0051898; GO:0090166; GO:0090316; GO:0106310; GO:1904716
Gm25835	ENSMUSG00000089542	-2.322772096	2.53E-08	3.18E-06	Downregulated	NA
Fzd8	ENSMUSG00000036904	-0.710305344	2.66E-08	3.32E-06	Downregulated	GO:0001525; GO:0001934; GO:0004930; GO:0005102; GO:0005515; GO:0005576; GO:0005794; GO:0005886; GO:0007186; GO:0016055; GO:0017147; GO:0030165; GO:0031625; GO:0033077; GO:0035567; GO:0042813; GO:0043507; GO:0060070; GO:0098992; GO:1990851
NA	ENSMUSG00000097296	-1.214438976	2.87E-08	3.54E-06	Downregulated	NA
NA	ENSMUSG00000077737	-1.762507971	3.01E-08	3.67E-06	Downregulated	NA
Zic5	ENSMUSG00000041703	-0.532698299	5.96E-08	7.03E-06	Downregulated	GO:0000977; GO:0000978; GO:0000981; GO:0001843; GO:0003677; GO:0003700; GO:0005634; GO:0006357; GO:0007417; GO:0014033; GO:0030900; GO:0046872; GO:1990837
NA	ENSMUSG00000102914	0.645752996	6.64E-08	7.74E-06	Upregulated	NA
NA	ENSMUSG00002075524	1.418026368	1.13E-07	1.27E-05	Upregulated	NA
2700038G22Rik	ENSMUSG00000097180	-0.602609699	1.66E-07	1.82E-05	Downregulated	GO:0003674; GO:0005575; GO:0008150
Rps13	ENSMUSG00000090862	-0.623078847	1.80E-07	1.95E-05	Downregulated	GO:0002181; GO:0003729; GO:0003735; GO:0005634; GO:0005730; GO:0005737; GO:0005829; GO:0014069; GO:0022626; GO:0022627; GO:0032040; GO:0033119; GO:0042274; GO:0045202; GO:0048027; GO:0070181; GO:1990932
Rnf225	ENSMUSG00000033967	-0.946802876	4.98E-07	4.90E-05	Downregulated	GO:0005575; GO:0016020; GO:0016567; GO:0046872; GO:0061630
Gm24494	ENSMUSG00000065738	-1.645598767	1.87E-06	0.000173115	Downregulated	NA
Gm23301	ENSMUSG00000064647	-2.270178927	1.87E-06	0.000173115	Downregulated	NA
NA	ENSMUSG00000080942	-1.383857189	2.36E-06	0.000212086	Downregulated	NA
Nfkbiz	ENSMUSG00000035356	-1.055426577	2.43E-06	0.000217358	Downregulated	GO:0000978; GO:0001816; GO:0002224; GO:0002250; GO:0002285; GO:0002317; GO:0002377; GO:0002381; GO:0002456; GO:0002544; GO:0003712; GO:0005515; GO:0005634; GO:0006325; GO:0006338; GO:0006366; GO:0006954; GO:0009410; GO:0010467; GO:0010468; GO:0016049; GO:0016064; GO:0016607; GO:0019221; GO:0030216; GO:0030217; GO:0032496; GO:0032602; GO:0032609; GO:0032613; GO:0032980; GO:0034097; GO:0036464; GO:…
Gm24119	ENSMUSG00000077167	-1.793858537	2.45E-06	0.000217869	Downregulated	NA
Snord32a	ENSMUSG00000065219	-1.70402116	2.53E-06	0.000223387	Downregulated	GO:0003674; GO:0005575; GO:0006006; GO:0030073; GO:0072593
Ptp4a1	ENSMUSG00000026064	-1.425969939	2.83E-06	0.000247707	Downregulated	GO:0004725; GO:0004726; GO:0005634; GO:0005737; GO:0005768; GO:0005769; GO:0005783; GO:0005819; GO:0005886; GO:0006338; GO:0009898; GO:0030335; GO:0030946; GO:0140793
Lipt1	ENSMUSG00000037216	-0.504949203	6.04E-06	0.00047611	Downregulated	GO:0005737; GO:0005739; GO:0009249; GO:0016410; GO:0017118
Apol8	ENSMUSG00000056656	-0.859890713	6.93E-06	0.000537416	Downregulated	GO:0003674; GO:0005254; GO:0005615; GO:0008150; GO:0008289; GO:0034361; GO:0034364; GO:0043231
Otud1	ENSMUSG00000043415	-0.538301862	1.02E-05	0.000765532	Downregulated	GO:0004843; GO:0005575; GO:0006508; GO:0070536
Gm26202	ENSMUSG00000064844	-2.167877676	1.06E-05	0.000792224	Downregulated	NA
Zfp747	ENSMUSG00000054381	-0.523568193	1.41E-05	0.001033728	Downregulated	GO:0000978; GO:0000981; GO:0003712; GO:0005634; GO:0006357; GO:0071385
Srrm4	ENSMUSG00000063919	-0.793473514	1.63E-05	0.001180903	Downregulated	GO:0000381; GO:0003729; GO:0005634; GO:0006397; GO:0007399; GO:0007605; GO:0008380; GO:0030154; GO:0042551; GO:0042802; GO:0043484
Gm14636	ENSMUSG00000097497	-0.601074974	2.12E-05	0.00148452	Downregulated	GO:0003674; GO:0005575; GO:0008150
Ptger4	ENSMUSG00000039942	-0.554537544	2.24E-05	0.001559226	Downregulated	GO:0001818; GO:0001819; GO:0001934; GO:0002792; GO:0004957; GO:0005886; GO:0006954; GO:0007188; GO:0007189; GO:0007193; GO:0007204; GO:0007254; GO:0008284; GO:0009624; GO:0010628; GO:0010727; GO:0010840; GO:0014911; GO:0030278; GO:0031965; GO:0032496; GO:0032690; GO:0032720; GO:0032733; GO:0032757; GO:0033624; GO:0034695; GO:0035810; GO:0042093; GO:0042466; GO:0042531; GO:0043025; GO:0043950; GO:…
LOC132475968	ENSMUSG00000127386	1.885335243	2.32E-05	0.001608955	Upregulated	NA
Snhg17	ENSMUSG00000085385	-0.862560287	4.14E-05	0.002712471	Downregulated	GO:0003674; GO:0005634; GO:0009611; GO:0010467
Alyreffm16	ENSMUSG00000097550	1.064272176	4.25E-05	0.002765722	Upregulated	NA
Snord110	ENSMUSG00000080610	-2.634068517	4.66E-05	0.003020686	Downregulated	GO:0003674; GO:0005575; GO:0008150
Il1a	ENSMUSG00000027399	-0.639736835	5.90E-05	0.003699462	Downregulated	GO:0001660; GO:0001666; GO:0001816; GO:0001819; GO:0002248; GO:0005125; GO:0005149; GO:0005507; GO:0005615; GO:0005634; GO:0005829; GO:0006883; GO:0006954; GO:0006955; GO:0007283; GO:0007507; GO:0008285; GO:0009986; GO:0010193; GO:0010332; GO:0010575; GO:0010628; GO:0010893; GO:0019221; GO:0031424; GO:0032308; GO:0032496; GO:0032743; GO:0032755; GO:0032760; GO:0032874; GO:0032956; GO:0033092; GO:…
Tdpoz8	ENSMUSG00000096879	1.837175144	6.02E-05	0.003764362	Upregulated	GO:0005634; GO:0005737; GO:0030162; GO:0031625; GO:0043161
NA	ENSMUSG00000084899	-2.156624889	6.50E-05	0.00400819	Downregulated	NA
NA	ENSMUSG00000107997	-2.131262156	7.53E-05	0.004539276	Downregulated	NA
NA	ENSMUSG00000109940	-1.996973493	8.69E-05	0.005139582	Downregulated	NA
Rn18s	ENSMUSG00000119584	1.085563324	8.92E-05	0.005260372	Upregulated	GO:0003674; GO:0005575; GO:0008150
NA	ENSMUSG00000102691	0.99940344	9.78E-05	0.005697399	Upregulated	NA
Alyreffm10	ENSMUSG00000090854	1.171566005	0.000100416	0.005833042	Upregulated	GO:0000346; GO:0000781; GO:0003729; GO:0005634; GO:0005737; GO:0006405; GO:0006406; GO:0035145; GO:0062153; GO:0071013
Gdnf	ENSMUSG00000022144	-0.637572142	0.000112062	0.006469958	Downregulated	GO:0001656; GO:0001657; GO:0001658; GO:0001755; GO:0001759; GO:0001941; GO:0003337; GO:0005160; GO:0005576; GO:0005615; GO:0005794; GO:0007169; GO:0007179; GO:0007399; GO:0007422; GO:0008083; GO:0008284; GO:0010468; GO:0021516; GO:0021784; GO:0030116; GO:0030182; GO:0030432; GO:0030971; GO:0031175; GO:0032770; GO:0035860; GO:0042803; GO:0043235; GO:0043524; GO:0045597; GO:0045944; GO:0048018; GO:…
NA	ENSMUSG00002075586	-1.828460469	0.000122983	0.006994215	Downregulated	NA
A430033K04Rik	ENSMUSG00000056014	-0.538801906	0.000150065	0.008408512	Downregulated	GO:0000977; GO:0000981; GO:0005634; GO:0006357; GO:0045667; GO:0045892; GO:0046872
A930011G23Rik	ENSMUSG00000089809	-0.592856868	0.000167869	0.009296423	Downregulated	GO:0003674; GO:0005575; GO:0008150; GO:0005085; GO:0005769; GO:0005770; GO:0005886; GO:0007264; GO:0007265; GO:0030496
Rasl11b	ENSMUSG00000049907	-0.85764989	0.000194391	0.010485531	Downregulated	GO:0003925; GO:0005160; GO:0005515; GO:0005525; GO:0030512
Zfp941	ENSMUSG00000060314	-0.524869252	0.000194861	0.010485531	Downregulated	GO:0000978; GO:0000981; GO:0005634; GO:0006357
Alyreffm17	ENSMUSG00000094144	1.208639304	0.000268338	0.013738736	Upregulated	NA
Gm23969	ENSMUSG00000065258	-1.290657691	0.000304474	0.015422608	Downregulated	NA
Alyreffm13	ENSMUSG00000097878	1.17985086	0.000318511	0.016073781	Upregulated	GO:0003674; GO:0005575; GO:0008150
Kbtbd8	ENSMUSG00000030031	-0.526197372	0.000355204	0.017570568	Downregulated	GO:0005737; GO:0005794; GO:0005819; GO:0006417; GO:0006513; GO:0014029; GO:0014032; GO:0031463; GO:0043161; GO:1990756
Egr2	ENSMUSG00000037868	-0.530811685	0.000360288	0.017729727	Downregulated	GO:0000976; GO:0000978; GO:0000981; GO:0001228; GO:0003677; GO:0003682; GO:0003700; GO:0005515; GO:0005634; GO:0005654; GO:0005737; GO:0006355; GO:0006357; GO:0006611; GO:0007611; GO:0007622; GO:0008045; GO:0010467; GO:0014037; GO:0014040; GO:0016925; GO:0021569; GO:0021612; GO:0021659; GO:0021660; GO:0021665; GO:0021666; GO:0030278; GO:0031625; GO:0031643; GO:0032868; GO:0035284; GO:0035904; GO:…
Gm22571	ENSMUSG00000064918	-1.082527678	0.000437613	0.020885586	Downregulated	NA
Lif	ENSMUSG00000034394	-0.595888465	0.000543606	0.025308315	Downregulated	GO:0000902; GO:0001666; GO:0001974; GO:0005102; GO:0005125; GO:0005146; GO:0005615; GO:0005829; GO:0006955; GO:0007260; GO:0007566; GO:0008083; GO:0008283; GO:0008284; GO:0008285; GO:0010467; GO:0010628; GO:0010976; GO:0016525; GO:0030324; GO:0031100; GO:0033138; GO:0033141; GO:0033630; GO:0035019; GO:0042531; GO:0043410; GO:0045595; GO:0045651; GO:0045835; GO:0045944; GO:0046697; GO:0046888; GO:…
Egr1	ENSMUSG00000038418	-0.679600839	0.000577244	0.026549017	Downregulated	GO:0000122; GO:0000785; GO:0000976; GO:0000977; GO:0000978; GO:0000979; GO:0000981; GO:0001228; GO:0001666; GO:0002931; GO:0003677; GO:0003690; GO:0003700; GO:0005634; GO:0005654; GO:0005737; GO:0006355; GO:0006357; GO:0007611; GO:0007616; GO:0008270; GO:0009749; GO:0010385; GO:0010628; GO:0014911; GO:0019899; GO:0030217; GO:0030509; GO:0032722; GO:0032731; GO:0032868; GO:0032922; GO:0033233; GO:…
Il6	ENSMUSG00000025746	-0.860205955	0.000592444	0.027051623	Downregulated	GO:0001781; GO:0002262; GO:0002314; GO:0002384; GO:0002639; GO:0002675; GO:0005102; GO:0005125; GO:0005138; GO:0005515; GO:0005615; GO:0005896; GO:0006953; GO:0006954; GO:0008083; GO:0008284; GO:0008285; GO:0008360; GO:0009611; GO:0009897; GO:0010467; GO:0010573; GO:0010574; GO:0010575; GO:0010628; GO:0010718; GO:0010976; GO:0014015; GO:0014823; GO:0019221; GO:0031018; GO:0031175; GO:0032682; GO:…
Ing4	ENSMUSG00000030330	-1.311076046	0.001132867	0.046277016	Downregulated	GO:0000123; GO:0001558; GO:0003713; GO:0005515; GO:0005634; GO:0005654; GO:0005829; GO:0006338; GO:0006355; GO:0006473; GO:0006915; GO:0008285; GO:0035064; GO:0036408; GO:0043065; GO:0043995; GO:0043996; GO:0043997; GO:0045111; GO:0045892; GO:0045893; GO:0045926; GO:0046872; GO:0051726; GO:0140889; GO:1902749; GO:2000278
Snora41	ENSMUSG00000064602	-1.191104242	0.001170298	0.047499603	Downregulated	GO:0003674; GO:0005575; GO:0008150
Psmb6-ps2	ENSMUSG00000100222	2.158425204	0.001188345	0.048129238	Upregulated	NA
Tcstv2b	ENSMUSG00000096175	2.196225602	0.001207864	0.048815694	Upregulated	NA
